# Challenges and pitfalls of inferring microbial growth rates from lab cultures

**DOI:** 10.1101/2022.06.24.497412

**Authors:** Ana-Hermina Ghenu, Loïc Marrec, Claudia Bank

**Affiliations:** Instituto Gulbenkian de Ciência, Rua da Quinta Grande 6, Oeiras, 2780-156, Portugal; Institut für Ökologie und Evolution, Universität Bern, Baltzerstrasse 6, CH-3012 Bern, Switzerland; Swiss Institute of Bioinformatics, 1015 Lausanne, Switzerland

## Abstract

After more than 100 years of generating monoculture batch culture growth curves, microbial ecologists and evolutionary biologists still lack a reference method for inferring growth rates. Our work highlights the challenges of estimating the growth rate from growth curve data and shows that inaccurate estimates of growth rates significantly impact the estimated relative fitness, a principal quantity in evolution and ecology. First, we conducted a literature review and found which different types of methods are currently used to estimate growth rates. These methods differ in the meaning of the estimated growth rate parameter. Kinetic models estimate the intrinsic growth rate *µ* whereas statistical methods – both model-based and model-free – estimate the maximum *per capita* growth rate *µ*_max_. Using math and simulations, we show the conditions in which *µ*_max_ is not a good estimator of *µ*. Then, we demonstrate that inaccurate absolute estimates of *µ* is not overcome by calculating relative values. Importantly, we find that poor approximations for *µ* sometimes lead to wrongly classifying a beneficial mutant as deleterious. Finally, we re-analyzed four published data-sets using most of the methods found by our literature review. We detected no single best-fitting model across all experiments within a data-set and found that the Gompertz models, which were among the most commonly used, were often among the worst fitting. Our study provides suggestions for how experimenters can improve their growth rate and associated relative fitness estimates and highlights a neglected but fundamental problem for nearly everyone who studies microbial populations in the lab.
