## Supplemental Table for "Challenges and pitfalls of inferring microbial growth rates from lab cultures"

### Sheet: Sheet1
	Author & Date	Data type	Value estimated	Estimated relative growth rate?	Method used (see references at bottom)	Kinetic or statistical?	Model or model-free?	Model-free method type	Which model was fitted?	N0 is fixed or fraction of K?	Dilution fraction	Details about inoculum	Length of growth curve	Raw data available?	Plot of all growth curves?	Plot of representative growth curves?
1	Barber et al., 2021	OD data	Growth rate	1	1)	Kinetic	Model		Logistic	both	1:1024, 1:1000	Diluted from overnight culture grown for 24h	24h	0	0	0
2	Bautista et al., 2021	OD data	Growth rate, Carrying capacity	0	1)	Kinetic	Model		Logistic	fraction	1:10	Diluted from overnight culture grown for 24h	24h	0	0	1
3	Dorado et al., 2021	OD data	Lag time, Area under curve (AUC)	0	2)	Statistical	Model-free	Linear		fixed	NA			0	0	1
4	Green et al., 2021	OD data	Area under curve (AUC)	0	1)	Kinetic	Model		Logistic	fixed	NA			0	0	1
5	Hammer et al., 2021	OD data	Growth rate	0	1)	Kinetic	Model		Logistic	fixed	NA			1	0	0
6	Mira et al., 2021	OD data	Growth rate	0	2)	Statistical	Model-free	Linear		fixed	NA			1	0	0
7	Ruiz et al., 2021	OD data	Lag time, Growth rate, Carrying capacity	0	Used estimates from 2) as starting conditions for model fitting by 3)	Both	Both	Linear	Baranyi	fixed	1:7.5	Inoculated at an OD of 0.2 then stationary phase was reached at an OD 1.5		0	0	0
8	Samhita et al., 2021	OD data	Lag time, Growth rate, Carrying capacity	0	Unspecified method from 4)	Not reported	Not reported			fraction	1:100	Diluted from overnight culture grown for 16h	12-18h	0	1	0
9	Nespolo et al., 2020	OD data	Lag time, Growth rate, Carrying capacity	0	2)	Statistical	Model-free	Linear		fixed	NA			0	0	0
10	Postel et al., 2020	fluorescence yield	Growth rate	0	1)	Kinetic	Model		Logistic	not indicated	NA			0	0	0
11	Santiago et al., 2020	OD data	Growth rate	0	2)	Statistical	Model-free	Linear		fixed	NA			0	0	1
12	Todd et al., 2020	OD data	Growth rate, Carrying capacity	0	1)	Kinetic	Model		Logistic	fixed	1:3000	Inoculated 10μL of 0.01 OD into 190μL and stationary phase was reached at 1.5 OD		1	0	1
13	Weber de Melo et al., 2020	microscope estimated cell counts	Lag time, Growth rate	0	Used program 3) to fit model published by 5)	Statistical	Model		Gompertz with lag	fixed	1:500, 1:1158	Since used microscope-estimated cell counts, exact initial and final counts given in methods.		0	1	0
14	Ashino et al., 2019	OD data	Growth rate, Carrying capacity	0	Max. slope of ln(OD) estimated from pairs of successive measurements (mean of 3 adjacent pairs). Also compared their approach with 1) & 2)	Both	Both	Linear, spline (multiple methods used)	Logistic	fraction	1:1000	Overnight culture grown to OD ~0.1 then stored in freezer before diluting by fraction listed	24-48h	1	0	0
15	Bhatnagar et al., 2019	OD data	Lag time, Growth rate, Carrying capacity	0	2)	Statistical	Model-free	Linear		fraction	1:100	Diluted from overnight culture grown for unreported time	24h	0	0	0
16	Morgenthaler et al., 2019	OD data	Lag time, Growth rate, Carrying capacity	0	Cites 5) but no equation given	Statistical	Model		Gompertz	fixed	NA			0	0	0
17	Ram et al., 2019	OD data	Lag time, Growth rate, Carrying capacity	0	Fitted & compared several nested, resource consumption, population growth models (see equations in paper)	Kinetic	Model		Several nested Baranyi models	fixed	NA			1	1	0
18	Wardell et al., 2019	OD data	Area under curve (AUC)	0	1)	Kinetic	Model		Logistic	fixed	NA			0	1	0
19	Wein et al., 2019	OD data	Growth rate, Carrying capacity	0	1)	Kinetic	Model		Logistic	fraction (variable with bottleneck size)	1:100, 1:1000, 1:10000	Growth curve data come from experimental evolution by batch culture serial transfer		0	1	0
20	Basra et al., 2018	OD data	Lag time, Growth rate, Carrying capacity	0	2)	Statistical	Model-free	Linear		fraction	1:100	Diluted from overnight culture grown for unreported time	24h	0	0	0
21	Ganucci et al., 2018	viable cell counts	Lag time, Growth rate, Carrying capacity, Area under curve (AUC)	1	Cites 5) & 6) but no equations given	Both	Model		Gompertz & Baranyi	fixed	Minimum = 1:1.06, maximum = 1:10	Inoculated 2*10^6 cells/mL and reported carrying capacity estimates min=2.12*10^6 cells/mL, max=19.9*10^6 cells/mL using viable cell counts		0	0	0
22	Harcombe et al., 2018	OD data	Growth rate, Carrying capacity	0	Unspecified method from 4)	Not reported	Not reported			not indicated	NA			0	0	0
23	Kristofich et al., 2018	OD data	Lag time, Growth rate, Carrying capacity	1	Cites 5) but no equation given	Statistical	Model		Gompertz	fixed	NA			0	0	0
24	Podnecky et al., 2018	OD data	Growth rate	1	2)	Statistical	Model-free	Linear		fraction	1:100	Diluted from overnight culture grown for 24h	Not specified (perhaps 24h?)	0	0	0
25	Sane et al., 2018	OD data	Growth rate	1	Unspecified method from 4)	Not reported	Not reported			fraction	1:100	Diluted from overnight culture grown for 16h	18h	0	0	0
26	Sprouffske et al., 2018	OD data	Growth rate	1	1)	Kinetic	Model		Logistic	fraction	1:50	Diluted from overnight culture grown for unreported time	18h	0	0	0
27	Wistrand-Yuen et al., 2018	OD data	Growth rate	1	Method not reported (but they do report only using OD between 0.02-0.1, if that is useful)	Not reported	Not reported			fraction	1:1000	Diluted from overnight culture grown for unreported time	24h	0	0	0
28	Adkar et al., 2017	OD data	Lag time, Growth rate	1	Max slope of ln(OD) estimated from pairs of successive measurements & also fit this model: Ln(N_t)=ln(N_0)+ln(𝐾/N_0)exp[−exp(−𝑡−𝜆𝑏)]	Statistical	Both	Spline	Gompertz	fixed	<1:100	Adjusted overnight cultures (grown for unreported time) to have same density as lowest sample then diluted by fraction listed.	12h	1	0	1
29	Ferrari et al., 2017	OD data	Growth rate, Carrying capacity	0	2)	Statistical	Model-free	Linear		fraction	1:100	Diluted from overnight culture grown for 17h. Growth curves reach stationary phase within 17h.	24h	0	0	1
30	Khan et al., 2017	OD data	Growth rate	0	Converted OD into CFU/mL then got slope from linear regression of ln(CFU/mL) but don’t state how decided which points to include.	Statistical	Model-free	Exponential approximation		fixed	NA			0	0	0
31	Wu et al., 2017	OD data	Growth rate	0	2)	Statistical	Model-free	Linear		fixed	NA			0	1	0
32	Baumgartner et al., 2016	OD data	Lag time, Growth rate	0	Used https://statu.shinyapps.io/ExploreMicrobialGrowth/ (no equation or model-fitting details given) to implement a model from 5)	Statistical	Model		Gompertz	fixed	NA			0	1	0
33	Curiao et al., 2016	OD data	Growth rate	1	2)	Statistical	Model-free	Linear		fraction	1:1000	Diluted from overnight culture grown for unreported time	24h	0	1	0
34	Sprouffske & Wagner 2016	OD data	Growth rate, Carrying capacity, Area under curve (AUC)	0	This paper is 1). Uses equation: 𝑁_𝑡=𝐾/(1+((𝐾−𝑁_0)/𝑁_0)𝑒^(−μ*t))	Kinetic	Model		Logistic	fraction	1:10000	Diluted from overnight culture grown for 24h	24h	0	0	0
35	Bruchmann et al., 2015	OD data	Growth rate, Carrying capacity	0	2)	Statistical	Model-free	Linear		fixed	1:110	Inoculated at an OD of 0.02 and stationary phase was reached at 2.2 OD		0	0	0
36	Concepción-Acevedo et al., 2015	OD data	Growth rate	1	2)	Statistical	Model-free	Linear		fixed	NA			1	0	0
37	Hobbs et al., 2015	OD data	Growth rate	0	2)	Statistical	Model-free	Linear		fraction	1:50, 1:100	Diluted from overnight culture grown for unreported time	4h, 13h, 24h	0	0	1
38	Jung et al., 2015	OD data	Lag time, Growth rate, Carrying capacity, Area under curve (AUC)	0	7): uses a similar method as 2) for selecting points to include but then fits OD to an exponential curve	Statistical	Model-free	Linear		fraction	<1:40	2μL of overnight culture (grown for unreported time) was diluted into 80μL batch culture volume.	48h	0	1	0
39	Mira et al., 2015	OD data	Growth rate	0	2)	Statistical	Model-free	Linear		fixed	NA			0	0	0
40	Stepanyan et al., 2015	OD data	Lag time, Growth rate, Carrying capacity	0	Cites 5) but no equation given	Statistical	Model		Gompertz	fixed	NA			0	0	0
41	Dorr et al., 2014	OD data	Growth rate	0	2)	Statistical	Model-free	Linear		not indicated	NA			0	1	0
42	Leiby & Marx 2014	OD data	Growth rate	1	Exponential model fit from 4)	Statistical	Model-free	Exponential approximation		fraction	1:64	Inoculum was reported to be a stationary phase batch culture		0	0	1
43	Carroll & Marx 2013	OD data	Growth rate	0	Unspecified method from 4) using only data from log-linear phase of growth (so we assume kinetic logistic model not fitted)	Statistical	Not reported			fraction	<1:64	Inoculum was mid-exponential phase batch culture		0	0	0
44	Refardt et al., 2013	OD data	Growth rate	0	Cites 5) but no equation given. Only first 3h of growth curve data was fitted.	Statistical	Model		Gompertz	fixed	NA			0	0	1
45	Trindade et al., 2012	OD data	Lag time, Growth rate, Carrying capacity	0	Not reported	Not reported	Not reported			fixed	NA			0	1	0
46	Gullberg et al., 2011	OD data	Growth rate	1	Method not reported (but they do report only using OD between 0.02-0.1, if that is useful)	Not reported	Not reported			fraction	1:1000	Diluted from overnight culture grown for unreported time	24h	0	0	0
47	Fitzsimmons et al., 2010	OD data	Lag time, Growth rate, Carrying capacity	0	Cites 5) but no equation given	Statistical	Model		Logistic & Gompertz	fraction	1:1000	Diluted from overnight culture grown for 48h	46h	0	0	0
48	Thrall et al., 2009	OD data	Growth rate	0	Linear regression of ln(OD) for first 24h of growth but only measure at t=0 and t=24h.	Statistical	Model-free	Exponential approximation		fraction	not indicated			0	0	1
49	Lennon et al., 2007	fluorescence yield	Growth rate	0	Fitted equation from 5): Y=A*exp{-exp[(μ_{max}*e/A)(𝜆-t)+1]}	Statistical	Model		Gompertz	fraction	<1:21	1mL of mid-exponential phase culture was diluted into 20mL batch culture volume.	18 days	0	0	0
50	Yang et al., 2006	Coulter Counter density estimates	Growth rate, Carrying capacity	0	Fitted equation: 𝑁_𝑡=𝐾/(1+((𝐾−𝑁_0)/𝑁_0)𝑒^(−4*μ_{max}*t/K))	Kinetic	Model		Logistic	fixed	NA			0	1	0
	Totals:	OD data: 45 Other: 5	Lag time: 17 Growth rate: 47 Carrying capacity: 22 AUC: 6	12	1): 11 2): 17 3): 2 4): 5 5): 9 6): 1 7): 1 Compared estimates from >1 methods above: 2 Ad hoc method (i.e., none of the above): 6 No method details reported: 3 (Numbered references are listed below)	Kinetic: 15 Statistical: 32 Both: 3 Not reported: 6	Model: 24 Model-free: 22 Both: 3 Not reported: 7	Exponential approx: 3 Linear: 18 Spline: 2 Multiple: 1	Logistic: 13 Gompertz: 10 Baranyi: 3 Multiple: 3	Fixed: 26 Fraction: 22	NA	NA	NA	7	12	11
	1) Sprouffske, K., & Wagner, A. (2016). Growthcurver: an R package for obtaining interpretable metrics from microbial growth curves. BMC bioinformatics, 17(1), 1-4.
	2) Hall, B. G., Acar, H., Nandipati, A., & Barlow, M. (2014). Growth rates made easy. Molecular biology and evolution, 31(1), 232-238.
	3) https://github.com/tpetzoldt/growthrates by T. Petzoldt
	4) http://www.evolvedmicrobe.com/CurveFitter/ as cited by Delaney, N. F., Kaczmarek, M. E., Ward, L. M., Swanson, P. K., Lee, M. C., & Marx, C. J. (2013). Development of an optimized medium, strain and high-throughput culturing methods for Methylobacterium extorquens. PLoS One, 8(4), e62957.
	5) Zwietering, M. H., Jongenburger, I., Rombouts, F. M., & Van't Riet, K. J. A. E. M. (1990). Modeling of the bacterial growth curve. Applied and environmental microbiology, 56(6), 1875-1881.
	6) Baranyi, J., & Roberts, T. A. (1994). A dynamic approach to predicting bacterial growth in food. International journal of food microbiology, 23(3-4), 277-294.
	7) Jung, P. P., Christian, N., Kay, D. P., Skupin, A., & Linster, C. L. (2015). Protocols and programs for high-throughput growth and aging phenotyping in yeast. PloS one, 10(3), e0119807.
